# Structure of an ant-myrmecophile-microbe community

**DOI:** 10.1101/2021.10.04.462948

**Authors:** Elena K. Perry, Stefanos Siozios, Gregory D. D. Hurst, Joseph Parker

## Abstract

Superorganismal ant colonies play host to a menagerie of symbiotic arthropods, termed myrmecophiles, which exhibit varying degrees of social integration into colony life. Such systems permit examination of how animal community interactions influence microbial assemblages. Here, we present an ecologically and phylogenetically comprehensive characterization of an ant-myrmecophile-microbe community in Southern California. Using 16S rRNA profiling, we find that microbiotas of the velvety tree ant (*Liometopum occidentale*) and its cohort of myrmecophiles are distinguished by species-specific characteristics but nevertheless bear signatures of their behavioral interactions. We found that the host ant microbiome was diverse at all taxonomic levels; that of a myrmecophilous cricket was moderately diverse, while microbiotas of three myrmecophilous rove beetles (Staphylinidae), which have convergently evolved symbiosis with *Liometopum*, were dominated by intracellular endosymbionts. Yet, despite these compositional differences, similarities between ant and myrmecophile microbiotas correlated with the nature and intimacy of their behavioral relationships. Physical interactions such as grooming and trophallaxis likely facilitate cross-species extracellular microbial sharing. Further, phylogenetic comparisons of microbiotas from myrmecophile rove beetles and outgroups revealed a lack of co-cladogenesis of beetles and intracellular endosymbionts, and limited evidence for convergence among the myrmecophiles’ intracellular microbiotas. Comparative genomic analyses of the dominant *Rickettsia* endosymbiont of the most highly socially integrated myrmecophile imply possible functions unrelated to nutrient-provisioning in the host beetle’s specialized lifestyle. Our findings indicate that myrmecophile microbiotas evolve largely independently of the constraints of deep evolutionary history, and that the transition to life inside colonies, including social interactions with hosts, plays a significant role in structuring bacterial assemblages of these symbiotic insects.
