## Supplementary material for "Structure of an ant-myrmecophile-microbe community": Table S3

### Sheet: Table_S3
ASV ID	Test statistic (H)	Raw p value
ASV6	50.029	0.000999001
ASV11	21.3517	0.000999001
ASV21	30.1982	0.000999001
ASV12	16.8719	0.001998
ASV18	28.4207	0.000999001
ASV71	27.0621	0.000999001
ASV101	18.5359	0.000999001
ASV45	19.3266	0.000999001
ASV53	16.3553	0.000999001
ASV105	14.2111	0.001998
ASV49	27.5564	0.000999001
ASV104	21.2815	0.000999001
ASV78	17.9048	0.001998
ASV64	21.5574	0.000999001
ASV41	44.2628	0.000999001
ASV42	29.9933	0.000999001
ASV113	14.2508	0.001998
ASV119	17.8628	0.000999001
ASV65	30.7009	0.000999001
ASV83	19.5495	0.000999001
ASV288	24.2811	0.000999001
ASV152	18.7978	0.001998
ASV354	18.9206	0.001998
ASV146	30.4253	0.000999001
ASV56	26.7073	0.000999001
ASV4	20.256	0.000999001
ASV190	16.5367	0.001998
ASV62	22.0387	0.000999001
ASV2119	21.4373	0.000999001
ASV169	26.1525	0.000999001
ASV311	15.4942	0.000999001
ASV19	21.8853	0.000999001
ASV120	22.6506	0.000999001
ASV73	34.1744	0.000999001
ASV34	33.8797	0.000999001
ASV470	22.0301	0.000999001
ASV757	33.8779	0.000999001
